# Allele-specific targeting of mutant TOR1A by the compact CRISPR/NmCas9 system in DYT1 dystonia with high fidelity

**DOI:** 10.1101/2024.04.22.590668

**Authors:** Junjiao Wu, Yu Tang

**Affiliations:** Department of Rheumatology and Immunology, Xiangya Hospital, Central South University, Changsha 410008, China; Provincial Clinical Research Center for Rheumatic and Immunologic Diseases, Xiangya Hospital, Central South University, Changsha 410008, China; National Clinical Research Center for Geriatric Disorders, Xiangya Hospital, Central South University, Changsha 410008, China; Aging Research Center, Department of Geriatrics, Xiangya Hospital, Central South University, Changsha 410008, China

**Keywords:** Dystonia, DYT1, TOR1A, Allele-specific, NmCas9

## Abstract

DYT1 is an autosomal dominant form of isolated dystonia, which is basically caused by an in-frame 3-bp GAG deletion in the *TOR1A* gene, leading to loss of a single glutamic acid residue (ΔE) at the C-terminus. TOR1A has been strongly implicated in various biological processes, such as protein quality control and regulation of ER stress. Many of these functions involve as protein multimers between TOR1A and its partners, whereas the ΔE mutant leads to destabilization of their binding, thereby reducing ATPase activation. Despite controversy over its functional model, the dominant-negative nature of TOR1A^ΔE^ has been demonstrated in a number of ways. Therefore, it is promising to develop an allele-specific intervention strategy that specifically silences the pathogenic TOR1A allele while preserving the wild-type allele to perform its normal function. In this study, we systematically evaluated the allele-specific targeting of TOR1A^ΔE^ using over 20 Cas endonucleases. We found that NmCas9, one of the compact Cas endonucleases yet with high-fidelity, selectively targeted the TOR1A^ΔE^ allele, with a 3-nt deletion located in the spacer region of sgRNAs. The discriminatory Nm-sgRNAs were verified both exogenously and endogenously that showed high specificity in disrupting the TOR1A^ΔE^ allele but not the wild-type one. Functionally, this strategy efficiently ameliorated the ubiquitin accumulation in DYT1 fibroblasts. Overall, our study demonstrates that the allele-specific targeting of mutant TOR1A with NmCas9 is a promising alternative approach for the treatment of DYT1.
