## Supplementary material for "Allele-specific targeting of mutant TOR1A by the compact CRISPR/NmCas9 system in DYT1 dystonia with high fidelity": Supplementary Table 1 AsCRISPR & allele-specific sgRNAs.xlsx

### Sheet: Cas9
Webserver	http://www.genemed.tech/ascrispr
Query	TGATGAAGACATTGTAAGCAGAGTGGCTGAG[GAG/-]ATGACATTTTTCCCCAAAGAGGAGAGAGTTT
Ranking	SpacerSequence	PAM	CrisprType	TargetingStrand	Direction	GeneLocus	GCcontent	SpecificityScore	Xu2015Score	Doench2016Score	MorenoMateos2015Score	AzimuthInVitroScore	Najm2018Score	Self-complementarity	Off-targets0-1-2-3	EnzymeInformation
1	CATTGTAAGCAGAGTGGCTG	AGg	SpCas9:NGG	WT	+	exon:TOR1A	50	0.82	0.54	0.44	0.41	0.35	--	0	0-0-5-17	Enzyme Information
2	ATTGTAAGCAGAGTGGCTGA	Ggag	SpCas9-EQR:NGAG	WT	+	exon:TOR1A	45	0.98	0.62	0.63	0.39	0.4	--	0	0-0-1-3	Enzyme Information
3	ATTGTAAGCAGAGTGGCTGA	Gga	SpCas9-V(R)QR:NGA	WT	+	exon:TOR1A	45	0.87	0.62	0.63	0.39	0.4	--	0	0-0-1-20	Enzyme Information
4	TGTAAGCAGAGTGGCTGAGg	agA	SpCas9-V(R)QR:NGA	WT	+	exon:TOR1A	55	0.71	0.68	0.62	0.66	0.43	--	0	0-0-4-35	Enzyme Information
5	AAGCAGAGTGGCTGAGgagA	TGA	SpCas9-V(R)QR:NGA	WT	+	exon:TOR1A	55	0.38	0.59	0.53	0.72	0.55	--	0	0-1-9-77	Enzyme Information
6	CATTGTAAGCAGAGTGGCTG	AG***A	SpCas9-V(R)QR:NGA	Varied	+	exon:TOR1A	50	0.72	0.54	0.44	0.41	0.35	--	0	0-0-5-20	Enzyme Information
7	TGTAAGCAGAGTGGCTGAG***A	TGA	SpCas9-V(R)QR:NGA	Varied	+	exon:TOR1A	50	0.52	0.68	0.62	0.66	0.43	--	0	0-1-3-48	Enzyme Information
8	ATTGTAAGCAGAGTGGCTGA	GgagAT	SaCas9-KKH:NNNRRT	WT	+	exon:TOR1A	45	0.89	--	--	--	--	0.72	0	0-0-2-20	Enzyme Information
9	GACATTGTAAGCAGAGTGGC	TGAG***AT	SaCas9-KKH:NNNRRT	Varied	+	exon:TOR1A	50	0.99	--	--	--	--	0.43	0	0-0-0-18	Enzyme Information
10	AAAAATGTCATctcCTCAGCCA	CTCTGCTT	NmCas9:NNNNGMTT	WT	-	exon:TOR1A	41	0.96	0.58	0.58	0.46	0.34	--	1	0-0-0-1	Enzyme Information
11	GGGAAAAATGTCAT***CTCAGCCA	CTCTGCTT	NmCas9:NNNNGMTT	Varied	-	exon:TOR1A	46	--	0.58	0.58	0.46	0.34	--	1	0-0-0-0	Enzyme Information
12	CATTGTAAGCAGAGTGGCTGAGga	gATGAC	Nme2Cas9:NNNNAC	WT	+	exon:TOR1A	50	1	0.54	0.6	0.42	0.41	--	0	0-0-0-0	Enzyme Information
13	TTTGGGGAAAAATGTCATctcCTC	AGCCAC	Nme2Cas9:NNNNAC	WT	-	exon:TOR1A	42	0.99	0.45	0.51	0.61	0.32	--	0	0-0-0-2	Enzyme Information
14	AGACATTGTAAGCAGAGTGGCTGA	G***ATGAC	Nme2Cas9:NNNNAC	Varied	+	exon:TOR1A	46	--	0.62	0.63	0.39	0.4	--	0	0-0-0-0	Enzyme Information
15	CTCTTTGGGGAAAAATGTCAT***CTC	AGCCAC	Nme2Cas9:NNNNAC	Varied	-	exon:TOR1A	42	--	0.45	0.51	0.61	0.32	--	0	0-0-0-0	Enzyme Information
16	GAAAAATGTCAT***CTCAGCCACTCT	GCTTAC	Nme2Cas9:NNNNAC	Varied	-	exon:TOR1A	42	0.79	0.42	0.49	0.3	0.28	--	1	0-0-0-5	Enzyme Information
17	GTGGCTGAGgagATGACATTTT	TCCCCAAA	GeoCas9:NNNNCRAA	WT	+	exon:TOR1A	46	1	0.32	0.22	0.4	0.4	--	0	0-0-0-0	Enzyme Information
18	AGAGTGGCTGAG***ATGACATTTT	TCCCCAAA	GeoCas9:NNNNCRAA	Varied	+	exon:TOR1A	41	1	0.51	0.64	0.6	0.36	--	0	0-0-0-1	Enzyme Information
19	CATTGTAAGCAGAGTGGCTG	AGgag	St3Cas9:NGGNG	WT	+	exon:TOR1A	50	0.91	0.54	0.44	0.41	0.35	--	0	0-0-2-1	Enzyme Information

### Sheet: Cpf1
Webserver	http://www.genemed.tech/ascrispr
Query	TGATGAAGACATTGTAAGCAGAGTGGCTGAG[GAG/-]ATGACATTTTTCCCCAAAGAGGAGAGAGTTT
Ranking	SpacerSequence	PAM	CrisprType	TargetingStrand	Direction	GeneLocus	GCcontent	SpecificityScore	DeepCpf1	Off-targets0-1-2-3	EnzymeInformation
1	AGgagATGACATTTTTCCCCA	GCTG	FnCpf1:KYTV	WT	+	exon:TOR1A	43	66	-	0-0-2-14	Enzyme Information
2	AG***ATGACATTTTTCCCCAAAG	GCTG	FnCpf1:KYTV	Varied	+	exon:TOR1A	38	66	-	0-0-4-50	Enzyme Information
3	AGCCACTCTGCTTACAATGTC	T***CTC	FnCpf1:KYTV	Varied	-	exon:TOR1A	48	94	-	0-0-0-2	Enzyme Information
4	CTCAGCCACTCTGCTTACAAT	TCTC	FnCpf1:KYTV	WT	-	exon:TOR1A	48	94	-	0-0-0-6	Enzyme Information

### Sheet: Cas12b
Webserver	http://www.genemed.tech/ascrispr
Query	TGATGAAGACATTGTAAGCAGAGTGGCTGAG[GAG/-]ATGACATTTTTCCCCAAAGAGGAGAGAGTTT
Ranking	SpacerSequence	PAM	CrisprType	TargetingStrand	Direction	GeneLocus	GCcontent	SpecificityScore	Xu2015Score	Doench2016Score	MorenoMateos2015Score	AzimuthInVitroScore	Najm2018Score	Self-complementarity	Off-targets0-1-2-3	EnzymeInformation
	No result

### Sheet: CasX
Webserver	http://www.genemed.tech/ascrispr
Query	TGATGAAGACATTGTAAGCAGAGTGGCTGAG[GAG/-]ATGACATTTTTCCCCAAAGAGGAGAGAGTTT
Ranking	SpacerSequence	PAM	CrisprType	TargetingStrand	Direction	GeneLocus	GCcontent	SpecificityScore	Xu2015Score	Doench2016Score	MorenoMateos2015Score	AzimuthInVitroScore	Najm2018Score	Self-complementarity	Off-targets0-1-2-3	EnzymeInformation
	No result
