## Supplementary material for "Allele-specific targeting of mutant TOR1A by the compact CRISPR/NmCas9 system in DYT1 dystonia with high fidelity": Supplementary Table 2 Sequences of allele-specific sgRNAs.xlsx

### Sheet: sgRNA design
Name		Spacer Sequence	PAM	CRISPR Type	Targeting allele	Notes
sgTor1A-Mut-Nm18	GN18	GAAAATGTCATCTCAGCCA	CTCTGCTT	NmCas9:NNNNGMTT	Varied	NmCas9: 18 bp-24 bp
sgTor1A-Mut-Nm19	GN19	GAAAAATGTCATCTCAGCCA	CTCTGCTT	NmCas9:NNNNGMTT	Varied
sgTor1A-Mut-Nm20	GN20	GGAAAAATGTCATCTCAGCCA	CTCTGCTT	NmCas9:NNNNGMTT	Varied
sgTor1A-Mut-Nm21	GN21	GGGAAAAATGTCATCTCAGCCA	CTCTGCTT	NmCas9:NNNNGMTT	Varied
sgTor1A-Mut-Nm22	GN22	GGGGAAAAATGTCATCTCAGCCA	CTCTGCTT	NmCas9:NNNNGMTT	Varied
sgTor1A-Mut-Nm23	GN23	GGGGGAAAAATGTCATCTCAGCCA	CTCTGCTT	NmCas9:NNNNGMTT	Varied
sgTor1A-Mut-Nm24	GN24	GTGGGGAAAAATGTCATCTCAGCCA	CTCTGCTT	NmCas9:NNNNGMTT	Varied
sgTor1A-Mut-VQR1	GN20	GTGTAAGCAGAGTGGCTGAGA	TGA	SpCas9-V(R)QR:NGA	Varied
sgTor1A-Mut-VQR2	GN20	GCATTGTAAGCAGAGTGGCTG	AGA	SpCas9-V(R)QR:NGA	Varied
sgTor1A-Mut-KKH1	GN21	GAGACATTGTAAGCAGAGTGGC	TGAGAT	SaCas9-KKH:NNNRRT	Varied
sgNC	GN20	GCCAGTTGCTCTGGGGGAACA	N/A	N/A	N/A	Negative control
sgTor1A-WT-Nm21	GN21	GAAAATGTCATctcCTCAGCCA	CTCTGCTT	NmCas9:NNNNGMTT	WT
sgTor1A-WT-Nm24	GN24	GGGAAAAATGTCATctcCTCAGCCA	CTCTGCTT	NmCas9:NNNNGMTT	WT
Sequence in Cruz et al., 2020
H1 gRNA		GACATTGTAAGCAGAGTGGCTG	AGAT	SpCas9-VRQR:NGAH	Varied
H2 gRNA	GN20	GCATTGTAAGCAGAGTGGCTG	AGAT	SpCas9-VRQR:NGAH	Varied
H3 gRNA	GN19	GATTGTAAGCAGAGTGGCTG	AGAT	SpCas9-VRQR:NGAH	Varied
