## Supplementary material for "Allele-specific targeting of mutant TOR1A by the compact CRISPR/NmCas9 system in DYT1 dystonia with high fidelity": Supplementary Table 3 Fibroblast information.xlsx

### Sheet: Fibroblast lines
Fibroblast IDs	Fibroblasts	Split Ratio	Source	Description	Clinical Affected	Genes	Genetic Variants	Gender	Age	Race	Notes
#1	GM03211	3	Coriell	DYT1	Yes	TOR1A	WT/∆E	M	30	Caucasian
#2	NN0004786	5	NINDS-RUCDR	DYT1	Yes	TOR1A	WT/∆E	M	22	Caucasian	NDS00305; Age at Diagnosis: 16; Onset Age: 12
#3	NN0004759	5	NINDS-RUCDR	DYT1	Yes	TOR1A	WT/∆E	F	53	Caucasian	NDS00301; Age at Diagnosis: 12; Onset Age: 9
#4	GM04506	2	Coriell	Normal	No			F	20	Caucasian
#5	AG09969	5	Coriell	Normal	No			M	53	Caucasian
#6	GM23248	3	Coriell	Normal	No			M	55	Caucasian
#7	GM08400	5	Coriell	Normal	No			F	37	Caucasian
#8	GM07522	2	Coriell	Normal	No			F	19	Caucasian
#9	GM13335	3	Coriell	Normal	No			M	57	Caucasian
