## Supplementary material for "Allele-specific targeting of mutant TOR1A by the compact CRISPR/NmCas9 system in DYT1 dystonia with high fidelity": Supplementary Table 4 Sequences of primers and KI donors.xlsx

### Sheet: primers & donor
Name	Sequence	Notes
hTor1A.E5.F838	acagcagcttaattgaccgga	Genotyping
hTor1A.E5.R1343	atcatgagccctgcgatgag
EGxxFP-F	CGGGGATCCgaccggaacctcattgattat	pCAG-EGxxFP
EGxxFP-R	CCGGAATTCttggtgaacaccgttttgc
sgTor1A-KI-F	CACCGGTGACAGTCATGATTGGCAGC	KI sgRNA; no predicted off-targets by CHOPCHOP
sgTor1A-KI-R	AAACGCTGCCAATCATGACTGTCACC
Tor1A-KI-1F	ACTCTAGAGGATCTACTAGTCATTCAGGGGAGAAAACACGG	Gibson Assembly
Tor1A-KI-BSD-1R	AGTCCGGAATCATCGTAGTAATAATCTAACTTGGTGAACA
Tor1A-KI-GFP-1R	GCTAGCGATATCATCGTAGTAATAATCTAACTTGGTGAACA
Tor1A-KI-BSD-2F	ACGATGATTCCGGACTCAGATCCTACGAG
Tor1A-KI-BSD-2R	TGACTGTCATTAACGCGTGCCCTCCCAC
Tor1A-KI-GFP-2F	ACGATGATATCGCTAGCGAGGGCAGA
Tor1A-KI-GFP-2R	GACTGTCATCAACCGGTCTTGTACAGCT
Tor1A-KI-GFP-3F	CCGGTTGATGACAGTCATGATTGGCAGC
Tor1A-KI-BSD-3F	CGCGTTAATGACAGTCATGATTGGCAGC
Tor1A-KI-3R	AGCTCGGTACCCGGGGATCCCCATTTGCATTTATAAAGAAAGACACCG
Tor1A-KI-MutPAM-F	catgattggcagccgTagtcactgcctggag	Mutagenesis
Tor1A-KI-MutPAM-R	ctccaggcagtgactAcggctgccaatcatg
Tor1A-∆E-BSD	(Homology arm-Linker-T2A-BSD-Homology arm)(Mutated PAM) cattcaggggagaaaacacggccaaggccaggccttcacggggagcccagcgtgggctgcacatctgcactctccaggctagttttggtgcccacatgctctgcagggtctgggcactgtggcagcggcagcaggcttccctgttgctagtccagctgctgaaactccagggagagtcaaaaagttcccaaatacagaggcgtggctggtagtccttcccgggaattcttcttgcttcccgctttctgtggaactctgccttccccactctgcctctctgcttgttcctgggccccaggacctctttcccatcttcgatctcttaagtcataccttgggaggc…	Donor for KI
Tor1A-∆E-GFP	(Homology arm-Linker-T2A-GFP-Homology arm)(Mutated PAM) cattcaggggagaaaacacggccaaggccaggccttcacggggagcccagcgtgggctgcacatctgcactctccaggctagttttggtgcccacatgctctgcagggtctgggcactgtggcagcggcagcaggcttccctgttgctagtccagctgctgaaactccagggagagtcaaaaagttcccaaatacagaggcgtggctggtagtccttcccgggaattcttcttgcttcccgctttctgtggaactctgccttccccactctgcctctctgcttgttcctgggccccaggacctctttcccatcttcgatctcttaagtcataccttgggaggc…	Donor for KI
Tor1A-WT-BSD	(Homology arm-Linker-T2A-BSD-Homology arm)(Mutated PAM)(GAG) cattcaggggagaaaacacggccaaggccaggccttcacggggagcccagcgtgggctgcacatctgcactctccaggctagttttggtgcccacatgctctgcagggtctgggcactgtggcagcggcagcaggcttccctgttgctagtccagctgctgaaactccagggagagtcaaaaagttcccaaatacagaggcgtggctggtagtccttcccgggaattcttcttgcttcccgctttctgtggaactctgccttccccactctgcctctctgcttgttcctgggccccaggacctctttcccatcttcgatctcttaagtcataccttgg…	Donor for KI
Tor1A-WT-GFP	(Homology arm-Linker-T2A-GFP-Homology arm)(Mutated PAM)(GAG) cattcaggggagaaaacacggccaaggccaggccttcacggggagcccagcgtgggctgcacatctgcactctccaggctagttttggtgcccacatgctctgcagggtctgggcactgtggcagcggcagcaggcttccctgttgctagtccagctgctgaaactccagggagagtcaaaaagttcccaaatacagaggcgtggctggtagtccttcccgggaattcttcttgcttcccgctttctgtggaactctgccttccccactctgcctctctgcttgttcctgggccccaggacctctttcccatcttcgatctcttaagtcataccttgg…	Donor for KI
